# ABIN1 is a negative regulator of effector functions in cytotoxic T cells

**DOI:** 10.1101/2023.10.25.563918

**Authors:** Sarka Janusova, Darina Paprckova, Juraj Michalik, Valeria Uleri, Ales Drobek, Eva Salyova, Louise Chorfi, Ales Neuwirth, Jan Prochazka, Radislav Sedlacek, Peter Draber, Ondrej Stepanek

**Author notes:** The correspondence should be addressed to Ondrej Stepanek.

## Abstract

T cells are pivotal in the adaptive immune defense, necessitating a delicate balance between robust response against infections and self-tolerance. Their activation involves intricate cross-talk among signaling pathways triggered by the T-cell antigen receptors (TCR) and co-stimulatory or inhibitory receptors. The molecular regulation of these complex signaling networks is still incompletely understood. We identified an adaptor protein, ABIN1 as a component of the signaling complexes of GITR and OX40 co-stimulation receptors. T cells lacking ABIN1 are hyper-responsive ex vivo, and exhibit enhanced responses to cognate infections, and superior ability to induce experimental autoimmune diabetes in mice. We observed that ABIN1 negatively regulates NF-κB and p38 pathways. The latter was at least partially responsible for the upregulation of key effector proteins, IFNG and GZMB in ABIN1-deficient T cells after TCR stimulation. Our findings reveal the intricate role of ABIN1 in T-cell regulation and its potential as a target for therapeutic fine-tuning of T-cell responses.
