## Supplemental Table 3 for "ABIN1 is a negative regulator of effector functions in cytotoxic T cells"

	EnsemblID	symbol
1	ENSMUSG00000001403	Ube2c
2	ENSMUSG00000002055	Spag5
3	ENSMUSG00000002068	Ccne1
4	ENSMUSG00000003779	Kif20a
5	ENSMUSG00000005233	Spc25
6	ENSMUSG00000005470	Asf1b
7	ENSMUSG00000005672	Kit
8	ENSMUSG00000012443	Kif11
9	ENSMUSG00000012519	Mlkl
10	ENSMUSG00000015437	Gzmb
11	ENSMUSG00000015880	Ncapg
12	ENSMUSG00000015950	Ncf1
13	ENSMUSG00000017716	Birc5
14	ENSMUSG00000017861	Mybl2
15	ENSMUSG00000018983	E2f2
16	ENSMUSG00000019122	Ccl9
17	ENSMUSG00000019773	Fbxo5
18	ENSMUSG00000019942	Cdk1
19	ENSMUSG00000020120	Plek
20	ENSMUSG00000020185	E2f7
21	ENSMUSG00000020330	Hmmr
22	ENSMUSG00000020492	Ska2
23	ENSMUSG00000020649	Rrm2
24	ENSMUSG00000020897	Aurkb
25	ENSMUSG00000020914	Top2a
26	ENSMUSG00000021391	Cenpp
27	ENSMUSG00000022021	Diaph3
28	ENSMUSG00000022033	Pbk
29	ENSMUSG00000022034	Esco2
30	ENSMUSG00000022177	Haus4
31	ENSMUSG00000022322	Shcbp1
32	ENSMUSG00000022584	Ly6c2
33	ENSMUSG00000023015	Racgap1
34	ENSMUSG00000023505	Cdca3
35	ENSMUSG00000023940	Sgo1
36	ENSMUSG00000024056	Ndc80
37	ENSMUSG00000024525	Impa2
38	ENSMUSG00000024538	Ppic
39	ENSMUSG00000024665	Fads2
40	ENSMUSG00000024675	Ms4a4c
41	ENSMUSG00000024691	Fam111a
42	ENSMUSG00000024791	Cdca5
43	ENSMUSG00000024989	Cep55
44	ENSMUSG00000025203	Scd2
45	ENSMUSG00000025574	Tk1
46	ENSMUSG00000025747	Tyms
47	ENSMUSG00000025888	Casp1
48	ENSMUSG00000026011	Ctla4
49	ENSMUSG00000026158	Ogfrl1
50	ENSMUSG00000026274	Pask
51	ENSMUSG00000026605	Cenpf
52	ENSMUSG00000026622	Nek2
53	ENSMUSG00000026630	Batf3
54	ENSMUSG00000026683	Nuf2
55	ENSMUSG00000026779	Mastl
56	ENSMUSG00000026989	Dapl1
57	ENSMUSG00000027200	Sema6d
58	ENSMUSG00000027306	Nusap1
59	ENSMUSG00000027326	Knl1
60	ENSMUSG00000027379	Bub1
61	ENSMUSG00000027469	Tpx2
62	ENSMUSG00000027715	Ccna2
63	ENSMUSG00000028175	Depdc1a
64	ENSMUSG00000028212	Ccne2
65	ENSMUSG00000028337	Coro2a
66	ENSMUSG00000028420	Tmem38b
67	ENSMUSG00000028527	Ak4
68	ENSMUSG00000028678	Kif2c
69	ENSMUSG00000028832	Stmn1
70	ENSMUSG00000028873	Cdca8
71	ENSMUSG00000029075	Tnfrsf4
72	ENSMUSG00000029322	Plac8
73	ENSMUSG00000029366	Dck
74	ENSMUSG00000029414	Kntc1
75	ENSMUSG00000029516	Cit
76	ENSMUSG00000030677	Kif22
77	ENSMUSG00000031004	Mki67
78	ENSMUSG00000031262	Cenpi
79	ENSMUSG00000031756	Cenpn
80	ENSMUSG00000032231	Anxa2
81	ENSMUSG00000032783	Troap
82	ENSMUSG00000033538	Casp4
83	ENSMUSG00000033952	Aspm
84	ENSMUSG00000034023	Fancd2
85	ENSMUSG00000034311	Kif4
86	ENSMUSG00000034329	Brip1
87	ENSMUSG00000034773	Hrob
88	ENSMUSG00000034883	Lrr1
89	ENSMUSG00000035365	Parpbp
90	ENSMUSG00000035683	Melk
91	ENSMUSG00000036223	Ska1
92	ENSMUSG00000036768	Kif15
93	ENSMUSG00000036777	Anln
94	ENSMUSG00000036875	Dna2
95	ENSMUSG00000037313	Tacc3
96	ENSMUSG00000038070	Cntln
97	ENSMUSG00000038943	Prc1
98	ENSMUSG00000039055	Eme1
99	ENSMUSG00000039095	En2
100	ENSMUSG00000039304	Tnfsf10
101	ENSMUSG00000039396	Neil3
102	ENSMUSG00000040204	Pclaf
103	ENSMUSG00000041219	Arhgap11a
104	ENSMUSG00000041431	Ccnb1
105	ENSMUSG00000041481	Serpina3g
106	ENSMUSG00000041498	Kif14
107	ENSMUSG00000042489	Clspn
108	ENSMUSG00000042842	Serpinb6b
109	ENSMUSG00000043931	Gimap7
110	ENSMUSG00000044201	Cdc25c
111	ENSMUSG00000044583	Tlr7
112	ENSMUSG00000045031	Cetn4
113	ENSMUSG00000045328	Cenpe
114	ENSMUSG00000045573	Penk
115	ENSMUSG00000045932	Ifit2
116	ENSMUSG00000046057	Gm15428
117	ENSMUSG00000046179	E2f8
118	ENSMUSG00000046295	Ankle1
119	ENSMUSG00000046341	Gm11223
120	ENSMUSG00000047344	Lancl3
121	ENSMUSG00000048327	Ckap2l
122	ENSMUSG00000048416	Mlf1
123	ENSMUSG00000048574	Ccnb1-ps
124	ENSMUSG00000050410	Tcf19
125	ENSMUSG00000051235	Gen1
126	ENSMUSG00000051354	Samd3
127	ENSMUSG00000051378	Kif18b
128	ENSMUSG00000054072	Iigp1
129	ENSMUSG00000054717	Hmgb2
130	ENSMUSG00000054920	Klhl5
131	ENSMUSG00000055170	Ifng
132	ENSMUSG00000058290	Espl1
133	ENSMUSG00000060777	Gm10087
134	ENSMUSG00000061825	Ces2c
135	ENSMUSG00000066363	Serpina3f
136	ENSMUSG00000066456	Hmgn3
137	ENSMUSG00000067591	Klra3
138	ENSMUSG00000074476	Spc24
139	ENSMUSG00000075266	Cenpw
140	ENSMUSG00000076757	Trgc4
141	ENSMUSG00000079018	Ly6c1
142	ENSMUSG00000081671	Gm13167
143	ENSMUSG00000084133	Gm12856
144	ENSMUSG00000084279	Gm13232
145	ENSMUSG00000094017	Gm13160
146	ENSMUSG00000095865	Gm13237
147	ENSMUSG00000104876	Trdc
148	ENSMUSG00000109086	Gm5596
149	ENSMUSG00000112023	Lilrb4b
150	ENSMUSG00000112148	Lilrb4a
151	ENSMUSG00000112808	Gm4739
152	ENSMUSG00000113308	Gm48445
153	ENSMUSG00000114533	Gm8416
154	ENSMUSG00000116864	Gm3320
155	ENSMUSG00000118607	Gm7592
